# ADAM interact with large protein complexes to regulate Histone modification, gene expression and splicing

**DOI:** 10.1101/2024.08.18.608474

**Authors:** Ankit Pandey, Helene Cousin, Shiv Kumar, Louis Taylor, Ashmita Chander, Kelsey Coppenrath, Nikko-Ideen Shaidani, Marko Horb, Dominique Alfandari

## Abstract

Cranial neural crest (CNC) cells are key stem cells that contribute to most of the facial structures in vertebrates. ADAM (<u>A D</u>isintegrin <u>A</u>nd <u>M</u>etalloprotease) proteins are essential for the induction and migration of the CNC. We have shown that Adam13 associates with the transcription factor Arid3a to regulate gene expression. Here we show that Adam13 modulates Histone modifications in the CNC. We show that Arid3a binding to the *tfap2α* promoter depends on the presence of Adam13. This association promotes the expression of one *tfap2α* variant expressed in the CNC that uniquely activates the expression of gene critical for CNC migration. We show that both Adam13 and human ADAM9 associate with proteins involved in histone modification and RNA splicing, a function critically affected by the loss of Adam13. We propose that ADAMs may act as extracellular sensors to modulate chromatin availability, leading to changes in gene expression and splicing.
