## Supplemental table 6 for "ADAM interact with large protein complexes to regulate Histone modification, gene expression and splicing"

### Sheet: Sheet1
Common to Adam9 and Adam13	Description
DDX3X	ATP-dependent RNA helicase DDX3X; Multifunctional ATP-dependent RNA helicase. The ATPase activity can be stimulated by various ribo-and deoxynucleic acids indicative for a relaxed substrate specificity. In vitro can unwind partially double- stranded DNA with a preference for 5'-single-stranded DNA overhangs. Binds RNA G-quadruplex (rG4s) structures, including those located in the 5'-UTR of NRAS m…
PABPC1	Polyadenylate-binding protein 1; Binds the poly(A) tail of mRNA, including that of its own transcript, and regulates processes of mRNA metabolism such as pre-mRNA splicing and mRNA stability. Its function in translational initiation regulation can either be enhanced by PAIP1 or repressed by PAIP2. Can probably bind to cytoplasmic RNA sequences other than poly(A) in vivo. Involved in translational…
DDX5	Probable ATP-dependent RNA helicase DDX5; Involved in the alternative regulation of pre-mRNA splicing; its RNA helicase activity is necessary for increasing tau exon 10 inclusion and occurs in a RBM4-dependent manner. Binds to the tau pre- mRNA in the stem-loop region downstream of exon 10. The rate of ATP hydrolysis is highly stimulated by single-stranded RNA. Involved in transcriptional regulat…
DDX1	ATP-dependent RNA helicase DDX1; Acts as an ATP-dependent RNA helicase, able to unwind both RNA-RNA and RNA-DNA duplexes. Possesses 5' single-stranded RNA overhang nuclease activity. Possesses ATPase activity on various RNA, but not DNA polynucleotides. May play a role in RNA clearance at DNA double- strand breaks (DSBs), thereby facilitating the template-guided repair of transcriptionally active…
NCL	Nucleolin; Nucleolin is the major nucleolar protein of growing eukaryotic cells. It is found associated with intranucleolar chromatin and pre-ribosomal particles. It induces chromatin decondensation by binding to histone H1. It is thought to play a role in pre-rRNA transcription and ribosome assembly. May play a role in the process of transcriptional elongation. Binds RNA oligonucleotides with 5'…
HNRNPH1	Heterogeneous nuclear ribonucleoprotein H, N-terminally processed; This protein is a component of the heterogeneous nuclear ribonucleoprotein (hnRNP) complexes which provide the substrate for the processing events that pre-mRNAs undergo before becoming functional, translatable mRNAs in the cytoplasm. Mediates pre-mRNA alternative splicing regulation. Inhibits, together with CUGBP1, insulin recept…
DHX9	ATP-dependent RNA helicase A; Multifunctional ATP-dependent nucleic acid helicase that unwinds DNA and RNA in a 3' to 5' direction and that plays important roles in many processes, such as DNA replication, transcriptional activation, post-transcriptional RNA regulation, mRNA translation and RNA-mediated gene silencing. Requires a 3'-single-stranded tail as entry site for acid nuclei unwinding act…
PTBP1	Polypyrimidine tract-binding protein 1; Plays a role in pre-mRNA splicing and in the regulation of alternative splicing events. Activates exon skipping of its own pre- mRNA during muscle cell differentiation. Binds to the polypyrimidine tract of introns. May promote RNA looping when bound to two separate polypyrimidine tracts in the same pre-mRNA. May promote the binding of U2 snRNP to pre-mRNA. …
IGF2BP1	Insulin-like growth factor 2 mRNA-binding protein 1; RNA-binding factor that recruits target transcripts to cytoplasmic protein-RNA complexes (mRNPs). This transcript 'caging' into mRNPs allows mRNA transport and transient storage. It also modulates the rate and location at which target transcripts encounter the translational apparatus and shields them from endonuclease attacks or microRNA-mediat…
SND1	Staphylococcal nuclease domain-containing protein 1; Endonuclease that mediates miRNA decay of both protein-free and AGO2-loaded miRNAs. As part of its function in miRNA decay, regulates mRNAs involved in G1-to-S phase transition. Functions as a bridging factor between STAT6 and the basal transcription factor. Plays a role in PIM1 regulation of MYB activity. Functions as a transcriptional coactiv…
XRCC5	X-ray repair cross-complementing protein 5; Single-stranded DNA-dependent ATP-dependent helicase. Has a role in chromosome translocation. The DNA helicase II complex binds preferentially to fork-like ends of double-stranded DNA in a cell cycle-dependent manner. It works in the 3'-5' direction. Binding to DNA may be mediated by XRCC6. Involved in DNA non-homologous end joining (NHEJ) required for …
CAPRIN1	Caprin-1; May regulate the transport and translation of mRNAs of proteins involved in synaptic plasticity in neurons and cell proliferation and migration in multiple cell types. Binds directly and selectively to MYC and CCND2 RNAs. In neuronal cells, directly binds to several mRNAs associated with RNA granules, including BDNF, CAMK2A, CREB1, MAP2, NTRK2 mRNAs, as well as to GRIN1 and KPNB1 mRNAs,…
XRCC6	X-ray repair cross-complementing protein 6; Single-stranded DNA-dependent ATP-dependent helicase. Has a role in chromosome translocation. The DNA helicase II complex binds preferentially to fork-like ends of double-stranded DNA in a cell cycle-dependent manner. It works in the 3'-5' direction. Binding to DNA may be mediated by XRCC6. Involved in DNA non-homologous end joining (NHEJ) required for …
HNRNPA2B1	Heterogeneous nuclear ribonucleoproteins A2/B1; Heterogeneous nuclear ribonucleoprotein (hnRNP) that associates with nascent pre-mRNAs, packaging them into hnRNP particles. The hnRNP particle arrangement on nascent hnRNA is non-random and sequence-dependent and serves to condense and stabilize the transcripts and minimize tangling and knotting. Packaging plays a role in various processes such as …
HNRNPK	Heterogeneous nuclear ribonucleoprotein K; One of the major pre-mRNA-binding proteins. Binds tenaciously to poly(C) sequences. Likely to play a role in the nuclear metabolism of hnRNAs, particularly for pre-mRNAs that contain cytidine-rich sequences. Can also bind poly(C) single-stranded DNA. Plays an important role in p53/TP53 response to DNA damage, acting at the level of both transcription act…
RPS6	40S ribosomal protein S6; May play an important role in controlling cell growth and proliferation through the selective translation of particular classes of mRNA; Belongs to the eukaryotic ribosomal protein eS6 family.
RPS11	Ribosomal protein S11; Belongs to the universal ribosomal protein uS17 family.
RPL9	Ribosomal protein L9.
RPLP2	60S acidic ribosomal protein P2; Plays an important role in the elongation step of protein synthesis.
SNX9	Sorting nexin-9; Involved in endocytosis and intracellular vesicle trafficking, both during interphase and at the end of mitosis. Required for efficient progress through mitosis and cytokinesis. Required for normal formation of the cleavage furrow at the end of mitosis. Plays a role in endocytosis via clathrin-coated pits, but also clathrin- independent, actin-dependent fluid-phase endocytosis. P…
RPS16	Ribosomal protein S16.
SYNCRIP	Heterogeneous nuclear ribonucleoprotein Q; Heterogenous nuclear ribonucleoprotein (hnRNP) implicated in mRNA processing mechanisms. Component of the CRD-mediated complex that promotes MYC mRNA stability. Isoform 1, isoform 2 and isoform 3 are associated in vitro with pre-mRNA, splicing intermediates and mature mRNA protein complexes. Isoform 1 binds to apoB mRNA AU-rich sequences. Isoform 1 is pa…
HNRNPU	Heterogeneous nuclear ribonucleoprotein U; DNA- and RNA-binding protein involved in several cellular processes such as nuclear chromatin organization, telomere-length regulation, transcription, mRNA alternative splicing and stability, Xist-mediated transcriptional silencing and mitotic cell progression. Plays a role in the regulation of interphase large-scale gene-rich chromatin organization thro…
RPS15	Ribosomal protein S15.
RPL12	60S ribosomal protein L12; Binds directly to 26S ribosomal RNA.
ILF2	Interleukin enhancer-binding factor 2; Appears to function predominantly as a heterodimeric complex with ILF3. This complex may regulate transcription of the IL2 gene during T-cell activation. It can also promote the formation of stable DNA-dependent protein kinase holoenzyme complexes on DNA. Essential for the efficient reshuttling of ILF3 (isoform 1 and isoform 2) into the nucleus.
MTDH	Protein LYRIC; Downregulates SLC1A2/EAAT2 promoter activity when expressed ectopically. Activates the nuclear factor kappa-B (NF-kappa-B) transcription factor. Promotes anchorage-independent growth of immortalized melanocytes and astrocytes which is a key component in tumor cell expansion. Promotes lung metastasis and also has an effect on bone and brain metastasis, possibly by enhancing the seed…
CHERP	Calcium homeostasis endoplasmic reticulum protein; Involved in calcium homeostasis, growth and proliferation.
ALYREF	THO complex subunit 4; Export adapter involved in nuclear export of spliced and unspliced mRNA. Binds mRNA which is thought to be transferred to the NXF1-NXT1 heterodimer for export (TAP/NFX1 pathway). Component of the TREX complex which is thought to couple mRNA transcription, processing and nuclear export, and specifically associates with spliced mRNA and not with unspliced pre-mRNA. TREX is re…
SART1	U4/U6.U5 tri-snRNP-associated protein 1; Plays a role in mRNA splicing as a component of the U4/U6-U5 tri-snRNP, one of the building blocks of the spliceosome. May also bind to DNA; Belongs to the SNU66/SART1 family.
TCP1	T-complex protein 1 subunit alpha; Component of the chaperonin-containing T-complex (TRiC), a molecular chaperone complex that assists the folding of proteins upon ATP hydrolysis. The TRiC complex mediates the folding of WRAP53/TCAB1, thereby regulating telomere maintenance. As part of the TRiC complex may play a role in the assembly of BBSome, a complex involved in ciliogenesis regulating transp…
DNAH1	Dynein heavy chain 1, axonemal; Force generating protein of cilia required for sperm flagellum motility. Produces force towards the minus ends of microtubules. Dynein has ATPase activity; the force-producing power stroke is thought to occur on release of ADP. Required in spermatozoa for the formation of the inner dynein arms and biogenesis of the axoneme ; Belongs to the dynein heavy chain family.
CROCC	Rootletin; Major structural component of the ciliary rootlet, a cytoskeletal-like structure in ciliated cells which originates from the basal body at the proximal end of a cilium and extends proximally toward the cell nucleus (By similarity). Furthermore, is required for the correct positioning of the cilium basal body relative to the cell nucleus, to allow for ciliogenesis. Contributes to centro…
DNAH3	Dynein heavy chain 3, axonemal; Force generating protein of respiratory cilia. Produces force towards the minus ends of microtubules. Dynein has ATPase activity; the force-producing power stroke is thought to occur on release of ADP. Involved in sperm motility; implicated in sperm flagellar assembly (By similarity); Belongs to the dynein heavy chain family.
HIVEP3	Transcription factor HIVEP3; Plays a role of transcription factor; binds to recognition signal sequences (Rss heptamer) for somatic recombination of immunoglobulin and T-cell receptor gene segments; Binds also to the kappa-B motif of gene such as S100A4, involved in cell progression and differentiation. Kappa-B motif is a gene regulatory element found in promoters and enhancers of genes involved …
RAB11FIP1	Rab11 family-interacting protein 1; A Rab11 effector protein involved in the endosomal recycling process. Also involved in controlling membrane trafficking along the phagocytic pathway and in phagocytosis.
COL7A1	Collagen alpha-1(VII) chain; Stratified squamous epithelial basement membrane protein that forms anchoring fibrils which may contribute to epithelial basement membrane organization and adherence by interacting with extracellular matrix (ECM) proteins such as type IV collagen.
KMT2C	Histone-lysine N-methyltransferase 2C; Histone methyltransferase that methylates 'Lys-4' of histone H3. H3 'Lys-4' methylation represents a specific tag for epigenetic transcriptional activation. Central component of the MLL2/3 complex, a coactivator complex of nuclear receptors, involved in transcriptional coactivation. KMT2C/MLL3 may be a catalytic subunit of this complex. May be involved in le…
MRPL14	39S ribosomal protein L14, mitochondrial; Forms part of 2 intersubunit bridges in the assembled ribosome. Upon binding to MALSU1 intersubunit bridge formation is blocked, preventing ribosome formation and repressing translation (Probable).
TMEM131	Transmembrane protein 131; May play a role in the immune response to viral infection. Belongs to the TMEM131 family.
ABCC10	Multidrug resistance-associated protein 7; ATP-dependent transporter probably involved in cellular detoxification through lipophilic anion extrusion.
CARMIL2	Capping protein, Arp2/3 and myosin-I linker protein 2; Cell membrane-cytoskeleton-associated protein that plays a role in the regulation of actin polymerization at the barbed end of actin filaments. Prevents F-actin heterodimeric capping protein (CP) activity at the leading edges of migrating cells, and hence generates uncapped barbed ends and enhances actin polymerization. Plays a role in cell p…
ADAM33	Disintegrin and metalloproteinase domain-containing protein 33; ADAM metallopeptidase domain 33.
ADAM9	Disintegrin and metalloproteinase domain-containing protein 9; Cleaves and releases a number of molecules with important roles in tumorigenesis and angiogenesis, such as TEK, KDR, EPHB4, CD40, VCAM1 and CDH5. May mediate cell-cell, cell-matrix interactions and regulate the motility of cells via interactions with integrins.
